# Multi-scale electrophysiological characterization of human cardioids reveals progressive maturation

**DOI:** 10.64898/2026.09.29.755336

**Authors:** Varjany K. Vashanthakumar, Muhammad Naveed, Ekapaksi Wisnumurti, Nicolò Alerni, Lisa Conrad, Virginie Tissières, Johannes Tüchler, Iros Barozzi, Balázs Ördog, András Horváth, Marco Osterwalder, Katja E. Odening

## Abstract

**Background:** Human induced pluripotent stem cell-derived cardiomyocytes are valuable for cardiac disease modelling and drug testing but remain limited by immature structural and electrophysiological properties in conventional two-dimensional cultures. Three-dimensional cardiac models, including cardioids, provide a more physiological environment through multicellular organization and enable tissue-level functional analysis. Their electrophysiological properties and maturation, however, remain incompletely characterized.

**Methods:** We performed an integrated electrophysiological characterization of human cardioids over the first three weeks of maturation using sharp microelectrode recordings, calcium transient measurements, whole-cell patch clamp recordings, immunofluorescence, transcriptomic analysis, and pharmacological interventions.

**Results:** During maturation, cardioids exhibited progressive electrophysiological maturation, characterized by more physiological resting membrane potentials (−54.0±3.1mV to −68.1±1.2mV), increased action potential amplitude (73.5±4.8mV to 101.7±2.1mV) and upstroke velocity (44.3±5mV/ms to 86.6±8.4mV/ms), and shorter action potential duration (178.9±8.7ms to 144.0±4.8ms at 1Hz stimulation). These changes were associated with progressively increased I_Na_ density and enhanced *SCN5A* mRNA and Na_v_1.5 protein expression, consistent with progressive maturation of cardiac excitability. I_Kr_ current and *KCNH2*/hERG expression were already present at early maturation stages and remained stable, as evidenced by preserved sensitivity to dofetilide-blockade. Pharmacological inhibition of barium- and HMR-sensitive currents altered resting membrane and/or action potential characteristics in intact cardioids, whereas in isolated cardiomyocytes classical I_K1_ remained undetectable and I_Ks_ was small, highlighting a certain degree of persisting immaturity of the model.

**Conclusions:** These findings demonstrate that human cardioids undergo progressive electrophysiological maturation and provide complementary tissue- and cellular-level insights into cardiac function, establishing their suitability for investigating I_Na_ and I_Kr_-related cardiac pathologies.
