## Supplemental Table 3-4 for "Multi-scale electrophysiological characterization of human cardioids reveals progressive maturation": Suppl_Table_3_Supplementary_Table_RNAseq_QC_260922.xlsx

### Sheet: RNA-seq QC
Sample							Raw reads			Trimming				Alignment (STAR)								Post-alignment									Quantification
Sample	Timepoint	Replicate	Original stage label	Sequencing batch	Sample ID (pipeline)	Library layout	Raw reads	Read length (bp)	GC content	Reads with adapter	Bases trimmed	Reads after trimming	Reads removed by trimming	Uniquely mapped reads	Uniquely mapped	Multi-mapped	Mapped to too many loci	Unmapped: too short	Unmapped: too many mismatches	Unmapped: other	Mismatch rate per base	Duplication rate	Exonic tags	Intronic tags	Intergenic tags	rRNA	Protein-coding	5'-3' bias	Strand: sense	Strand: antisense	Salmon-assigned reads	Salmon-assigned (of reads after trimming)	Genes detected (TPM >= 1)
D0_R1	D0	1	hPSC	batch1	hPSC1	paired-end	22518112	151	0.495	0.485504	0.0405802	22508472	0.0004281	20850639	0.9263	0.0415	0.0001	0.0317	0	0.0004	0.0021	0.322236	0.947344	0.0358514	0.0168047	0.00650459	0.97581	1.17	0.0159	0.9074	19270159	0.856129	15153
D0_R2	D0	2	hPSC	batch1	hPSC2	paired-end	19943349	151	0.495	0.479711	0.0387398	19933289	0.000504429	18315118	0.9188	0.043	0.0001	0.0377	0	0.0004	0.0021	0.369028	0.94799	0.0343975	0.0176127	0.00900933	0.972804	1.2	0.0082	0.8871	17107260	0.858226	15474
D0_R3	D0	3	hPSC	batch1	hPSC3	paired-end	19989589	151	0.495	0.455734	0.0324656	19979448	0.000507314	18252546	0.9136	0.0441	0.0001	0.0418	0	0.0004	0.0021	0.374848	0.94403	0.0385539	0.0174162	0.00854084	0.973295	1.19	0.0116	0.8837	16854729	0.843603	15373
D1.5_R1	D1.5	1	Meso	batch1	Meso1	paired-end	19217407	151	0.495	0.482487	0.0429666	19203174	0.000740631	17544240	0.9136	0.0403	0	0.0455	0	0.0005	0.002	0.37189	0.954758	0.0317354	0.0135063	0.00852376	0.978985	1.19	0.0127	0.9021	16393452	0.853685	13997
D1.5_R2	D1.5	2	Meso	batch1	Meso2	paired-end	20018792	151	0.485	0.448147	0.0296136	20009263	0.000476003	18569671	0.9281	0.0397	0	0.0318	0	0.0004	0.0019	0.42071	0.954855	0.0305312	0.0146136	0.00556055	0.982608	1.2	0.0125	0.8907	17320002	0.865599	13882
D1.5_R3	D1.5	3	Meso	batch1	Meso3	paired-end	24575021	151	0.485	0.392368	0.0161892	24559130	0.000646632	22723438	0.9253	0.0378	0	0.0365	0	0.0004	0.0021	0.457088	0.947485	0.0372529	0.0152624	0.00651822	0.980509	1.19	0.0112	0.9298	20897052	0.850887	13936
D7.5_b1_R1	D7.5	1	CardD7	batch1	CardD7R1	paired-end	22338807	151	0.485	0.410585	0.0213242	22323987	0.000663419	19582671	0.8772	0.0443	0	0.0781	0	0.0004	0.0021	0.506645	0.938633	0.0458674	0.0155	0.0106976	0.970985	1.21	0.0132	0.8714	17927359	0.803054	15621
D7.5_b1_R2	D7.5	2	CardD7	batch1	CardD7R2	paired-end	20519191	151	0.495	0.434532	0.0270371	20509567	0.000469024	18172622	0.8861	0.047	0.0001	0.0663	0	0.0006	0.0021	0.368295	0.927655	0.0558594	0.0164853	0.00909789	0.970841	1.15	0.0158	0.9104	16329725	0.7962	15812
D7.5_b1_R3	D7.5	3	CardD7	batch1	CardD7R3	paired-end	21246059	151	0.505	0.476595	0.0363785	21234978	0.000521556	18721576	0.8816	0.0527	0.0001	0.065	0	0.0005	0.0021	0.335127	0.910664	0.0715383	0.017798	0.008472	0.970631	1.14	0.0161	0.9059	16395422	0.772095	15793
D7.5_b2_R1	D7.5	1	CardD7	batch2	CARD_D7_R1	paired-end	26106432	151	0.495	0.447727	0.0251692	26082861	0.000902881	24281821	0.9309	0.0394	0.0001	0.0269	0	0.0027	0.0015	0.293509	0.933341	0.052792	0.0138666	0.00923664	0.971328	1.17	0.0172	0.8894	22065418	0.845974	15318
D7.5_b2_R2	D7.5	2	CardD7	batch2	CARD_D7_R2	paired-end	22400798	151	0.49	0.461859	0.0294315	22376189	0.00109858	21018959	0.9393	0.0406	0.0001	0.0165	0	0.0034	0.0016	0.301081	0.914288	0.0695416	0.0161707	0.0104787	0.965736	1.18	0.0241	0.8917	18303341	0.817983	15728
D7.5_b2_R3	D7.5	3	CardD7	batch2	CARD_D7_R3	paired-end	25148988	151	0.495	0.460418	0.0288927	25122095	0.00106935	23471597	0.9343	0.0453	0.0001	0.0177	0	0.0026	0.0015	0.324609	0.925952	0.0592402	0.0148075	0.00933668	0.970873	1.18	0.0205	0.8931	20990581	0.835543	15294
D14.5_R1	D14.5	1	CardD14	batch2	CARD_D14_5_R1	paired-end	22569099	151	0.495	0.45993	0.0295881	22543328	0.00114187	21114735	0.9366	0.048	0.0002	0.011	0	0.0042	0.0015	0.321154	0.937067	0.047559	0.0153736	0.00603633	0.974181	1.17	0.0186	0.9133	19392530	0.860234	16071
D14.5_R2	D14.5	2	CardD14	batch2	CARD_D14_5_R2	paired-end	24418565	151	0.49	0.480201	0.0333585	24394398	0.000989698	22901849	0.9388	0.0465	0.0002	0.0086	0	0.0059	0.0014	0.561811	0.923415	0.0601587	0.0164259	0.00516506	0.97385	1.17	0.0164	0.8951	20627193	0.845571	16252
D14.5_R3	D14.5	3	CardD14	batch2	CARD_D14_5_R3	paired-end	26611985	151	0.49	0.476824	0.033354	26573250	0.00145555	24864069	0.9357	0.0429	0.0001	0.0207	0	0.0006	0.0015	0.701785	0.912882	0.0698939	0.0172245	0.00549652	0.97235	1.18	0.0196	0.8865	21921447	0.824944	16363
D21.5_R1	D21.5	1	CardD21	batch2	CARD_D21_5_R1	paired-end	25569536	151	0.495	0.457061	0.0281035	25538707	0.00120569	23951766	0.9379	0.0471	0.0001	0.0143	0	0.0007	0.0015	0.678808	0.935282	0.0489387	0.0157797	0.0058856	0.974077	1.2	0.0163	0.9025	22006809	0.861704	16028
D21.5_R2	D21.5	2	CardD21	batch2	CARD_D21_5_R2	paired-end	25232057	151	0.49	0.477222	0.0346083	25188641	0.00172067	23127383	0.9182	0.0468	0.0001	0.0344	0	0.0006	0.0015	0.644248	0.933347	0.0507398	0.0159128	0.00571617	0.974208	1.21	0.015	0.9009	21227717	0.84275	16089
D21.5_R3	D21.5	3	CardD21	batch2	CARD_D21_5_R3	paired-end	25731223	151	0.495	0.444024	0.0249919	25707407	0.000925568	23919602	0.9305	0.0507	0.0001	0.0161	0	0.0027	0.0015	0.313478	0.926518	0.0572746	0.0162075	0.00578219	0.973144	1.21	0.0202	0.8994	21701014	0.844154	16070
Percentages are shown as %; see sheet 'Legend' for definitions.

### Sheet: Legend
Column	Section	Description	Tool / source file
Sample	Sample	Sample label used in the manuscript (timepoint_replicate).	-
Timepoint	Sample	Differentiation day.	-
Replicate	Sample	Biological replicate.	-
Original stage label	Sample	Stage label used during sequencing / processing.	-
Sequencing batch	Sample	Sequencing batch; each batch was processed in a separate nf-core/rnaseq run.	-
Sample ID (pipeline)	Sample	Sample identifier in the nf-core/rnaseq samplesheet.	-
Library layout	Sample	Single-end or paired-end, inferred from the number of raw FastQC reports per sample.	FastQC
Raw reads	Raw reads	Number of raw reads (single-end) or read pairs (paired-end).	FastQC (raw); multiqc_fastqc*.txt
Read length (bp)	Raw reads	Raw read length reported by FastQC.	FastQC (raw); multiqc_fastqc*.txt
GC content	Raw reads	Mean GC content of raw reads (mean of mates for paired-end).	FastQC (raw); multiqc_fastqc*.txt
Reads with adapter	Trimming	Fraction of reads in which an adapter was found and trimmed (mean of mates).	Trim Galore/Cutadapt; multiqc_cutadapt.txt
Bases trimmed	Trimming	Fraction of bases removed by adapter and quality trimming (mean of mates).	Trim Galore/Cutadapt; multiqc_cutadapt.txt
Reads after trimming	Trimming	Reads (pairs) passing trimming and length filtering; input to STAR.	FastQC (trimmed) / STAR Log.final.out
Reads removed by trimming	Trimming	1 - reads after trimming / raw reads.	derived
Uniquely mapped reads	Alignment (STAR)	Reads (pairs) mapped to a single genomic locus.	STAR; multiqc_star.txt
Uniquely mapped	Alignment (STAR)	Uniquely mapped reads / input reads.	STAR; multiqc_star.txt
Multi-mapped	Alignment (STAR)	Reads mapped to 2-100 loci (STAR default) / input reads.	STAR; multiqc_star.txt
Mapped to too many loci	Alignment (STAR)	Reads mapped to more loci than allowed / input reads.	STAR; multiqc_star.txt
Unmapped: too short	Alignment (STAR)	Reads unmapped because the alignment was too short / input reads.	STAR; multiqc_star.txt
Unmapped: too many mismatches	Alignment (STAR)	Reads unmapped because of too many mismatches / input reads.	STAR; multiqc_star.txt
Unmapped: other	Alignment (STAR)	Reads unmapped for other reasons / input reads.	STAR; multiqc_star.txt
Mismatch rate per base	Alignment (STAR)	Mismatch rate per base in uniquely mapped reads.	STAR; multiqc_star.txt
Duplication rate	Post-alignment	Fraction of duplicate reads (PERCENT_DUPLICATION). High values are expected for highly expressed genes in RNA-seq.	Picard MarkDuplicates; multiqc_picard_dups.txt
Exonic tags	Post-alignment	Tags in CDS, 5'UTR or 3'UTR exons / total tags.	RSeQC read_distribution; multiqc_rseqc_read_distribution.txt
Intronic tags	Post-alignment	Tags in introns / total tags.	RSeQC read_distribution; multiqc_rseqc_read_distribution.txt
Intergenic tags	Post-alignment	1 - exonic - intronic (includes regions up to 10 kb up-/downstream of genes).	RSeQC read_distribution; derived
rRNA	Post-alignment	Counts assigned to rRNA biotypes (incl. Mt_rRNA, rRNA_pseudogene) / all biotype counts.	featureCounts (biotype); multiqc_featurecounts_biotype_plot.txt
Protein-coding	Post-alignment	Counts assigned to protein_coding genes / all biotype counts.	featureCounts (biotype); multiqc_featurecounts_biotype_plot.txt
5'-3' bias	Post-alignment	Ratio of 5' to 3' coverage along transcripts (1 = uniform).	Qualimap rnaseq; qualimap_rnaseq_genome_results.txt
Strand: sense	Post-alignment	Fraction of reads explained by sense-strand orientation (paired-end: 1++,1--,2+-,2-+).	RSeQC infer_experiment; multiqc_rseqc_infer_experiment.txt
Strand: antisense	Post-alignment	Fraction of reads explained by antisense orientation (paired-end: 1+-,1-+,2++,2--).	RSeQC infer_experiment; multiqc_rseqc_infer_experiment.txt
Salmon-assigned reads	Quantification	Sum of NumReads over all transcripts (reads/fragments used for quantification).	Salmon; star_salmon/<sample>/quant.sf
Salmon-assigned (of reads after trimming)	Quantification	Reads assigned by Salmon / reads after trimming.	derived
Genes detected (TPM >= 1)	Quantification	Number of genes with TPM >= 1.	Salmon; star_salmon/salmon.merged.gene_tpm.tsv
